# Reassessing the association of VDR and its polymorphisms with tuberculosis in global populations

**DOI:** 10.1101/2023.12.09.570914

**Authors:** Debashruti Das, Gyaneshwer Chaubey

## Abstract

**Background:** Vitamin D is a hormone that regulates the calcium homeostasis of the body. Besides this classical function, it is also regarded as an important immunomodulator. Most active Vitamin D actions are mediated through the Vitamin D receptor (VDR), a transcription factor and also a member of the nuclear receptor superfamily. In this study, we explored the phylogeographic attributes of the four most well-known polymorphisms of the VDR gene namely rs7975232 (ApaI), rs731235 (TaqI), rs1544410 (BsmI), rs2228570 (FokI) and also evaluated their association with the incidence of tuberculosis in global populations. This study integrated several in-silico approaches on population databases to evaluate the pattern of distribution, linkage and selection patterns of these SNPs.

**Results:** The ancestral alleles of rs7975232, rs731235, and rs1544410 are still present in over 50% frequency in modern human populations. These SNPs also have a very strong linkage disequilibrium among themselves in all population groups but no haplotype blocks are seen in South Asian populations constituting these polymorphisms. The selection results reveal a negative Tajima’s D value in West and East Eurasian populations suggesting positive selection in these regions… In correlation studies, we found no association between the incidence of tuberculosis and the allele or genotype frequency of these four SNPs.

**Conclusion:** The four SNPs of VDR behave differently in South Asian populations as compared to West and East Eurasian populations but no significant association was found with the incidence of tuberculosis in global populations.
