## Supplementary material for "Reassessing the association of VDR and its polymorphisms with tuberculosis in global populations": Linkage Disequilibrium 1000 genome

### Sheet: Лист1
				rs731236 --- rs7975232							rs731236 --- rs1544410							rs731236 --- rs2228570							rs1544410 --- rs7975232							rs2228570 --- rs7975232							rs2228570 --- rs1544410
Population	Abbrev	N	rs731236 Allele Freq	rs7975232 Allele Freq	R2	D'	Chisq	P		rs731236 Allele Freq	rs1544410 Allele Freq	R2	D'	Chisq	P		rs731236 Allele Freq	rs2228570 Allele Freq	R2	D'	Chisq	P		rs1544410 Allele Freq	rs7975232 Allele Freq	R2	D'	Chisq	P		rs2228570 Allele Freq	rs7975232 Allele Freq	R2	D'	Chisq	P		rs2228570 Allele Freq	rs1544410 Allele Freq	R2	D'	Chisq	P
All Populations	ALL	2504	A: 72.34%, G: 27.66%	C: 48.46%, A: 51.54%	0.327	0.9538	1637.78	0		A: 72.34%, G: 27.66%	C: 70.41%, T: 29.59%	0.6154	0.8226	3082.1	0		A: 72.34%, G: 27.66%	A: 32.85%, G: 67.15%	0.0017	0.0966	8.7346	0.0031		C: 70.41%, T: 29.59%	C: 48.46%, A: 51.54%	0.3919	0.9958	1962.8	0		A: 32.85%, G: 67.15%	C: 48.46%, A: 51.54%	0.0055	0.1024	27.3028	0		A: 32.85%, G: 67.15%	C: 70.41%, T: 29.59%	0.0027	0.1146	13.5277	0.0002
African	AFR	661	A: 71.48%, G: 28.52%	C: 35.93%, A: 64.07%	0.1356	0.7785	179.267	0		A: 71.48%, G: 28.52%	C: 72.84%, T: 27.16%	0.2065	0.47	272.934	0		A: 71.48%, G: 28.52%	A: 18.91%, G: 81.09%	0.0003	0.0602	0.4461	0.5042		C: 72.84%, T: 27.16%	C: 35.93%, A: 64.07%	0.2026	0.9845	267.878	0		A: 18.91%, G: 81.09%	C: 35.93%, A: 64.07%	0	0.0011	0.0006	0.9797		A: 18.91%, G: 81.09%	C: 72.84%, T: 27.16%	0.0027	0.1751	3.5251	0.0604
Yoruba in Ibadan, Nigeria	YRI	108	A: 68.98%, G: 31.02%	C: 39.81%, A: 60.19%	0.1458	0.7001	31.4936	0		A: 68.98%, G: 31.02%	C: 70.37%, T: 29.63%	0.195	0.4564	42.1257	0		A: 68.98%, G: 31.02%	A: 18.98%, G: 81.02%	0.0034	0.0807	0.7329	0.3919		C: 70.37%, T: 29.63%	C: 39.81%, A: 60.19%	0.2785	1	60.1652	0		A: 18.98%, G: 81.02%	C: 39.81%, A: 60.19%	0.0001	0.0199	0.0132	0.9086		A: 18.98%, G: 81.02%	C: 70.37%, T: 29.63%	0.0005	0.0295	0.1048	0.7462
Luhya in Webuye, Kenya	LWK	99	A: 73.23%, G: 26.77%	C: 28.28%, A: 71.72%	0.1441	1	28.5412	0		A: 73.23%, G: 26.77%	C: 74.75%, T: 25.25%	0.2139	0.4811	42.3587	0		A: 73.23%, G: 26.77%	A: 17.17%, G: 82.83%	0.0088	0.3407	1.7419	0.1869		C: 74.75%, T: 25.25%	C: 28.28%, A: 71.72%	0.1332	1	26.3799	0		A: 17.17%, G: 82.83%	C: 28.28%, A: 71.72%	0.0017	0.0568	0.3352	0.5626		A: 17.17%, G: 82.83%	C: 74.75%, T: 25.25%	0.0024	0.1847	0.4731	0.4916
Gambian in Western Divisions in the Gambia	GWD	113	A: 73.45%, G: 26.55%	C: 34.51%, A: 65.49%	0.1393	0.8551	31.4809	0		A: 73.45%, G: 26.55%	C: 77.88%, T: 22.12%	0.2503	0.5643	56.5718	0		A: 73.45%, G: 26.55%	A: 19.47%, G: 80.53%	0.0003	0.0583	0.0672	0.7955		C: 77.88%, T: 22.12%	C: 34.51%, A: 65.49%	0.1497	1	33.8375	0		A: 19.47%, G: 80.53%	C: 34.51%, A: 65.49%	0.0149	0.3415	3.358	0.0669		A: 19.47%, G: 80.53%	C: 77.88%, T: 22.12%	0.0238	0.5891	5.3866	0.0203
Mende in Sierra Leone	MSL	85	A: 75.29%, G: 24.71%	C: 37.06%, A: 62.94%	0.1067	0.743	18.1314	0		A: 75.29%, G: 24.71%	C: 76.47%, T: 23.53%	0.1058	0.3359	17.9905	0		A: 75.29%, G: 24.71%	A: 20.59%, G: 79.41%	0.0063	0.0893	1.0708	0.3008		C: 76.47%, T: 23.53%	C: 37.06%, A: 62.94%	0.1575	0.9325	26.7829	0		A: 20.59%, G: 79.41%	C: 37.06%, A: 62.94%	0.0009	0.0748	0.1453	0.7031		A: 20.59%, G: 79.41%	C: 76.47%, T: 23.53%	0.0018	0.15	0.3051	0.5807
Esan in Nigeria	ESN	99	A: 70.71%, G: 29.29%	C: 42.42%, A: 57.58%	0.1745	0.7562	34.5592	0		A: 70.71%, G: 29.29%	C: 68.69%, T: 31.31%	0.2486	0.5231	49.2308	0		A: 70.71%, G: 29.29%	A: 19.19%, G: 80.81%	0.001	0.1016	0.2012	0.6537		C: 68.69%, T: 31.31%	C: 42.42%, A: 57.58%	0.3109	0.962	61.5497	0		A: 19.19%, G: 80.81%	C: 42.42%, A: 57.58%	0	0.0075	0.002	0.9647		A: 19.19%, G: 80.81%	C: 68.69%, T: 31.31%	0	0.0039	0.0015	0.9686
Americans of African Ancestry in SW USA	ASW	61	A: 75.41%, G: 24.59%	C: 36.89%, A: 63.11%	0.1012	0.7289	12.352	0.0004		A: 75.41%, G: 24.59%	C: 72.95%, T: 27.05%	0.2176	0.4974	26.5426	0		A: 75.41%, G: 24.59%	A: 19.67%, G: 80.33%	0.0083	0.3222	1.0116	0.3145		C: 72.95%, T: 27.05%	C: 36.89%, A: 63.11%	0.2167	1	26.4366	0		A: 19.67%, G: 80.33%	C: 36.89%, A: 63.11%	0.0181	0.2078	2.2074	0.1373		A: 19.67%, G: 80.33%	C: 72.95%, T: 27.05%	0.0134	0.3838	1.6322	0.2014
African Caribbeans in Barbados	ACB	96	A: 65.1%, G: 34.9%	C: 32.81%, A: 67.19%	0.1384	0.7271	26.5693	0		A: 65.1%, G: 34.9%	C: 68.75%, T: 31.25%	0.202	0.488	38.7751	0		A: 65.1%, G: 34.9%	A: 17.71%, G: 82.29%	0.0028	0.1572	0.5469	0.4596		C: 68.75%, T: 31.25%	C: 32.81%, A: 67.19%	0.222	1	42.6216	0		A: 17.71%, G: 82.29%	C: 32.81%, A: 67.19%	0.0029	0.0807	0.5511	0.4579		A: 17.71%, G: 82.29%	C: 68.75%, T: 31.25%	0.0023	0.1529	0.4393	0.5075
Ad Mixed American	AMR	347	A: 74.5%, G: 25.5%	C: 55.91%, A: 44.09%	0.4341	1	301.268	0		A: 74.5%, G: 25.5%	C: 74.35%, T: 25.65%	0.8897	0.9468	617.443	0		A: 74.5%, G: 25.5%	A: 48.27%, G: 51.73%	0.0133	0.2041	9.2372	0.0024		C: 74.35%, T: 25.65%	C: 55.91%, A: 44.09%	0.4374	1	303.557	0		A: 48.27%, G: 51.73%	C: 55.91%, A: 44.09%	0.0339	0.2147	23.5369	0		A: 48.27%, G: 51.73%	C: 74.35%, T: 25.65%	0.014	0.2086	9.7197	0.0018
Mexican Ancestry from Los Angeles USA	MXL	64	A: 79.69%, G: 20.31%	C: 59.38%, A: 40.62%	0.3725	1	47.6863	0		A: 79.69%, G: 20.31%	C: 80.47%, T: 19.53%	0.9522	1	121.882	0		A: 79.69%, G: 20.31%	A: 48.44%, G: 51.56%	0.0005	0.0471	0.0681	0.7941		C: 80.47%, T: 19.53%	C: 59.38%, A: 40.62%	0.3547	1	45.407	0		A: 48.44%, G: 51.56%	C: 59.38%, A: 40.62%	0.0178	0.1663	2.274	0.1316		A: 48.44%, G: 51.56%	C: 80.47%, T: 19.53%	0.0019	0.0916	0.2449	0.6207
Puerto Ricans from Puerto Rico	PUR	104	A: 60.1%, G: 39.9%	C: 41.35%, A: 58.65%	0.4681	1	97.3576	0		A: 60.1%, G: 39.9%	C: 59.13%, T: 40.87%	0.847	0.9389	176.171	0		A: 60.1%, G: 39.9%	A: 37.5%, G: 62.5%	0.0034	0.0613	0.707	0.4004		C: 59.13%, T: 40.87%	C: 41.35%, A: 58.65%	0.4871	1	101.325	0		A: 37.5%, G: 62.5%	C: 41.35%, A: 58.65%	0.0002	0.0164	0.0476	0.8273		A: 37.5%, G: 62.5%	C: 59.13%, T: 40.87%	0.004	0.0678	0.8289	0.3626
Colombians from Medellin, Colombia	CLM	94	A: 74.47%, G: 25.53%	C: 49.47%, A: 50.53%	0.3356	1	63.1002	0		A: 74.47%, G: 25.53%	C: 75.0%, T: 25.0%	0.8643	0.9429	162.486	0		A: 74.47%, G: 25.53%	A: 40.96%, G: 59.04%	0.0361	0.3896	6.7873	0.0092		C: 75.0%, T: 25.0%	C: 49.47%, A: 50.53%	0.3263	1	61.3474	0		A: 40.96%, G: 59.04%	C: 49.47%, A: 50.53%	0.0372	0.229	6.985	0.0082		A: 40.96%, G: 59.04%	C: 75.0%, T: 25.0%	0.0328	0.3766	6.1662	0.013
Peruvians from Lima, Peru	PEL	85	A: 88.24%, G: 11.76%	C: 78.24%, A: 21.76%	0.4793	1	81.4775	0		A: 88.24%, G: 11.76%	C: 87.65%, T: 12.35%	0.946	1	160.825	0		A: 88.24%, G: 11.76%	A: 69.41%, G: 30.59%	0.0237	0.2797	4.0228	0.0449		C: 87.65%, T: 12.35%	C: 78.24%, A: 21.76%	0.5066	1	86.1255	0		A: 69.41%, G: 30.59%	C: 78.24%, A: 21.76%	0.0309	0.2213	5.2537	0.0219		A: 69.41%, G: 30.59%	C: 87.65%, T: 12.35%	0.0315	0.314	5.3594	0.0206
East Asian	EAS	504	A: 93.25%, G: 6.75%	C: 70.93%, A: 29.07%	0.1765	1	177.943	0		A: 93.25%, G: 6.75%	C: 93.55%, T: 6.45%	0.7735	0.901	779.731	0		A: 93.25%, G: 6.75%	A: 41.77%, G: 58.23%	0.0019	0.1902	1.8912	0.1691		C: 93.55%, T: 6.45%	C: 70.93%, A: 29.07%	0.1682	1	169.551	0		A: 41.77%, G: 58.23%	C: 70.93%, A: 29.07%	0.0001	0.0194	0.1115	0.7384		A: 41.77%, G: 58.23%	C: 93.55%, T: 6.45%	0.0012	0.1528	1.1633	0.2808
Han Chinese in Beijing, China	CHB	103	A: 96.12%, G: 3.88%	C: 71.84%, A: 28.16%	0.1031	1	21.2386	0		A: 96.12%, G: 3.88%	C: 95.63%, T: 4.37%	0.6683	0.8693	137.672	0		A: 96.12%, G: 3.88%	A: 42.23%, G: 57.77%	0.0049	0.408	1.0132	0.3141		C: 95.63%, T: 4.37%	C: 71.84%, A: 28.16%	0.1166	1	24.0147	0		A: 42.23%, G: 57.77%	C: 71.84%, A: 28.16%	0.0011	0.0449	0.2228	0.6369		A: 42.23%, G: 57.77%	C: 95.63%, T: 4.37%	0.0015	0.2107	0.3055	0.5804
Japanese in Tokyo, Japan	JPT	104	A: 88.46%, G: 11.54%	C: 66.35%, A: 33.65%	0.2571	1	53.4857	0		A: 88.46%, G: 11.54%	C: 87.98%, T: 12.02%	0.9548	1	198.595	0		A: 88.46%, G: 11.54%	A: 35.58%, G: 64.42%	0.0561	0.8829	11.6786	0.0006		C: 87.98%, T: 12.02%	C: 66.35%, A: 33.65%	0.2693	1	56.0187	0		A: 35.58%, G: 64.42%	C: 66.35%, A: 33.65%	0.0282	0.3174	5.8689	0.0154		A: 35.58%, G: 64.42%	C: 87.98%, T: 12.02%	0.0594	0.8876	12.3618	0.0004
Southern Han Chinese	CHS	105	A: 93.33%, G: 6.67%	C: 76.19%, A: 23.81%	0.2286	1	48	0		A: 93.33%, G: 6.67%	C: 94.29%, T: 5.71%	0.5725	0.8214	120.227	0		A: 93.33%, G: 6.67%	A: 38.57%, G: 61.43%	0.0199	0.4186	4.186	0.0408		C: 94.29%, T: 5.71%	C: 76.19%, A: 23.81%	0.1939	1	40.7273	0		A: 38.57%, G: 61.43%	C: 76.19%, A: 23.81%	0.0172	0.186	3.6176	0.0572		A: 38.57%, G: 61.43%	C: 94.29%, T: 5.71%	0.0339	0.593	7.1283	0.0076
Chinese Dai in Xishuangbanna, China	CDX	93	A: 92.47%, G: 7.53%	C: 65.59%, A: 34.41%	0.1552	1	28.8597	0		A: 92.47%, G: 7.53%	C: 94.09%, T: 5.91%	0.7722	1	143.638	0		A: 92.47%, G: 7.53%	A: 52.15%, G: 47.85%	0.0002	0.0412	0.0281	0.867		C: 94.09%, T: 5.91%	C: 65.59%, A: 34.41%	0.1198	1	22.2868	0		A: 52.15%, G: 47.85%	C: 65.59%, A: 34.41%	0.0029	0.0712	0.5391	0.4628		A: 52.15%, G: 47.85%	C: 94.09%, T: 5.91%	0.0001	0.0501	0.0269	0.8698
Kinh in Ho Chi Minh City, Vietnam	KHV	99	A: 95.96%, G: 4.04%	C: 74.24%, A: 25.76%	0.1214	1	24.0297	0		A: 95.96%, G: 4.04%	C: 95.96%, T: 4.04%	0.7564	0.8697	149.776	0		A: 95.96%, G: 4.04%	A: 41.41%, G: 58.59%	0.0013	0.1466	0.2533	0.6148		C: 95.96%, T: 4.04%	C: 74.24%, A: 25.76%	0.1214	1	24.0297	0		A: 41.41%, G: 58.59%	C: 74.24%, A: 25.76%	0	0.0057	0.0016	0.9681		A: 41.41%, G: 58.59%	C: 95.96%, T: 4.04%	0.0013	0.1466	0.2533	0.6148
European	EUR	503	A: 60.04%, G: 39.96%	C: 44.53%, A: 55.47%	0.5344	1	537.565	0		A: 60.04%, G: 39.96%	C: 59.64%, T: 40.36%	0.9672	0.9917	973.053	0		A: 60.04%, G: 39.96%	A: 37.77%, G: 62.23%	0.0005	0.0226	0.4677	0.494		C: 59.64%, T: 40.36%	C: 44.53%, A: 55.47%	0.5433	1	546.533	0		A: 37.77%, G: 62.23%	C: 44.53%, A: 55.47%	0.0001	0.0084	0.054	0.8163		A: 37.77%, G: 62.23%	C: 59.64%, T: 40.36%	0.0004	0.0205	0.3783	0.5385
Utah Residents (CEPH) with Northern and Western European Ancestry	CEU	99	A: 53.03%, G: 46.97%	C: 40.4%, A: 59.6%	0.6005	1	118.896	0		A: 53.03%, G: 46.97%	C: 53.03%, T: 46.97%	0.9599	0.9797	190.052	0		A: 53.03%, G: 46.97%	A: 42.93%, G: 57.07%	0.0005	0.0239	0.0958	0.757		C: 53.03%, T: 46.97%	C: 40.4%, A: 59.6%	0.6005	1	118.896	0		A: 42.93%, G: 57.07%	C: 40.4%, A: 59.6%	0.0001	0.01	0.0101	0.92		A: 42.93%, G: 57.07%	C: 53.03%, T: 46.97%	0.0018	0.0461	0.3566	0.5504
Toscani in Italia	TSI	107	A: 58.41%, G: 41.59%	C: 41.12%, A: 58.88%	0.4973	1	106.416	0		A: 58.41%, G: 41.59%	C: 58.41%, T: 41.59%	0.9619	0.9808	205.846	0		A: 58.41%, G: 41.59%	A: 38.32%, G: 61.68%	0.0014	0.0396	0.2929	0.5883		C: 58.41%, T: 41.59%	C: 41.12%, A: 58.88%	0.4973	1	106.416	0		A: 38.32%, G: 61.68%	C: 41.12%, A: 58.88%	0	0.0058	0.0064	0.9361		A: 38.32%, G: 61.68%	C: 58.41%, T: 41.59%	0.0014	0.0396	0.2929	0.5883
Finnish in Finland	FIN	99	A: 66.16%, G: 33.84%	C: 45.45%, A: 54.55%	0.4262	1	84.3893	0		A: 66.16%, G: 33.84%	C: 66.16%, T: 33.84%	1	1	198	0		A: 66.16%, G: 33.84%	A: 36.36%, G: 63.64%	0.0034	0.0618	0.6776	0.4104		C: 66.16%, T: 33.84%	C: 45.45%, A: 54.55%	0.4262	1	84.3893	0		A: 36.36%, G: 63.64%	C: 45.45%, A: 54.55%	0.0007	0.0324	0.1426	0.7057		A: 36.36%, G: 63.64%	C: 66.16%, T: 33.84%	0.0034	0.0618	0.6776	0.4104
British in England and Scotland	GBR	91	A: 66.48%, G: 33.52%	C: 53.85%, A: 46.15%	0.5882	1	107.044	0		A: 66.48%, G: 33.52%	C: 65.38%, T: 34.62%	0.9522	1	173.31	0		A: 66.48%, G: 33.52%	A: 39.01%, G: 60.99%	0.0101	0.113	1.831	0.176		C: 65.38%, T: 34.62%	C: 53.85%, A: 46.15%	0.6176	1	112.412	0		A: 39.01%, G: 60.99%	C: 53.85%, A: 46.15%	0.0008	0.0322	0.1408	0.7075		A: 39.01%, G: 60.99%	C: 65.38%, T: 34.62%	0.0066	0.0891	1.1956	0.2742
Iberian Population in Spain	IBS	107	A: 57.01%, G: 42.99%	C: 42.99%, A: 57.01%	0.5687	1	121.694	0		A: 57.01%, G: 42.99%	C: 56.07%, T: 43.93%	0.9627	1	206.013	0		A: 57.01%, G: 42.99%	A: 32.71%, G: 67.29%	0.0105	0.1693	2.2473	0.1338		C: 56.07%, T: 43.93%	C: 42.99%, A: 57.01%	0.5907	1	126.412	0		A: 32.71%, G: 67.29%	C: 42.99%, A: 57.01%	0.0015	0.0478	0.3149	0.5747		A: 32.71%, G: 67.29%	C: 56.07%, T: 43.93%	0.0133	0.1869	2.8474	0.0915
South Asian	SAS	489	A: 63.09%, G: 36.91%	C: 41.0%, A: 59.0%	0.4011	0.9932	392.321	0		A: 63.09%, G: 36.91%	C: 51.53%, T: 48.47%	0.6154	0.9946	601.91	0		A: 63.09%, G: 36.91%	A: 26.48%, G: 73.52%	0	0.0024	0.0036	0.9524		C: 51.53%, T: 48.47%	C: 41.0%, A: 59.0%	0.6469	0.9949	632.666	0		A: 26.48%, G: 73.52%	C: 41.0%, A: 59.0%	0.0002	0.0301	0.2217	0.6378		A: 26.48%, G: 73.52%	C: 51.53%, T: 48.47%	0	0.0035	0.0047	0.9454
Gujarati Indian from Houston, Texas	GIH	103	A: 68.45%, G: 31.55%	C: 48.54%, A: 51.46%	0.4078	0.9683	84.0006	0		A: 68.45%, G: 31.55%	C: 57.28%, T: 42.72%	0.5854	0.9731	120.591	0		A: 68.45%, G: 31.55%	A: 29.13%, G: 70.87%	0.0005	0.0492	0.0946	0.7584		C: 57.28%, T: 42.72%	C: 48.54%, A: 51.46%	0.7035	1	144.931	0		A: 29.13%, G: 70.87%	C: 48.54%, A: 51.46%	0.0003	0.0283	0.0719	0.7886		A: 29.13%, G: 70.87%	C: 57.28%, T: 42.72%	0.0002	0.0246	0.0383	0.8449
Punjabi from Lahore, Pakistan	PJL	96	A: 69.27%, G: 30.73%	C: 44.79%, A: 55.21%	0.3599	1	69.1026	0		A: 69.27%, G: 30.73%	C: 55.73%, T: 44.27%	0.5584	1	107.218	0		A: 69.27%, G: 30.73%	A: 20.31%, G: 79.69%	0.0008	0.0821	0.1465	0.7019		C: 55.73%, T: 44.27%	C: 44.79%, A: 55.21%	0.6445	1	123.745	0		A: 20.31%, G: 79.69%	C: 44.79%, A: 55.21%	0.0001	0.0268	0.0286	0.8657		A: 20.31%, G: 79.69%	C: 55.73%, T: 44.27%	0	0.0154	0.0092	0.9236
Bengali from Bangladesh	BEB	86	A: 68.02%, G: 31.98%	C: 40.12%, A: 59.88%	0.3149	1	54.1648	0		A: 68.02%, G: 31.98%	C: 54.07%, T: 45.93%	0.5534	1	95.1834	0		A: 68.02%, G: 31.98%	A: 36.05%, G: 63.95%	0.0117	0.1187	2.0204	0.1552		C: 54.07%, T: 45.93%	C: 40.12%, A: 59.88%	0.5691	1	97.8779	0		A: 36.05%, G: 63.95%	C: 40.12%, A: 59.88%	0.0021	0.0753	0.3679	0.5441		A: 36.05%, G: 63.95%	C: 54.07%, T: 45.93%	0.0002	0.0156	0.0278	0.8676
Sri Lankan Tamil from the UK	STU	102	A: 55.88%, G: 44.12%	C: 35.29%, A: 64.71%	0.4306	1	87.8469	0		A: 55.88%, G: 44.12%	C: 46.57%, T: 53.43%	0.6881	1	140.367	0		A: 55.88%, G: 44.12%	A: 21.57%, G: 78.43%	0.0011	0.0727	0.2343	0.6284		C: 46.57%, T: 53.43%	C: 35.29%, A: 64.71%	0.5937	0.974	121.12	0		A: 21.57%, G: 78.43%	C: 35.29%, A: 64.71%	0.0001	0.0165	0.0281	0.8669		A: 21.57%, G: 78.43%	C: 46.57%, T: 53.43%	0.0001	0.0239	0.028	0.8671
Indian Telugu from the UK	ITU	102	A: 54.9%, G: 45.1%	C: 36.27%, A: 63.73%	0.4676	1	95.3868	0		A: 54.9%, G: 45.1%	C: 44.61%, T: 55.39%	0.6615	1	134.947	0		A: 54.9%, G: 45.1%	A: 26.47%, G: 73.53%	0.0002	0.0218	0.0426	0.8365		C: 44.61%, T: 55.39%	C: 36.27%, A: 63.73%	0.7068	1	144.197	0		A: 26.47%, G: 73.53%	C: 36.27%, A: 63.73%	0.0036	0.1321	0.7299	0.3929		A: 26.47%, G: 73.53%	C: 44.61%, T: 55.39%	0.0006	0.0452	0.1207	0.7283
